# Global distribution patterns of an ocean-surface dwelling animal are associated with organismal mirror asymmetry

**DOI:** 10.1101/2025.11.04.686608

**Authors:** Tom Iwanicki, Nikolai Maximenko, Casey Dunn, Samuel Church, Deb Goodwin, Rebecca R. Helm

## Abstract

Organismal mirror asymmetry is common in nature, where an individual may have either a left- or right-handed form; however, the causes and consequences of this asymmetry have long fascinated and perplexed biologists. The cnidarian by-the-wind sailor jelly *Velella* is globally distributed, floating on the sea surface and harnessing the wind with a protruding fleshy sails that develop either a left-handed or right-handed orientation. For over 60 years, scientists have postulated that this handedness is related to wind-sorting, and enables a broad and consistent distribution of handedness types. In this hypothesis, due to prevailing winds, left handed sailors are more likely to wash ashore in the northern hemisphere, while right handed sailors are more likely to occur in central gyres. The opposite pattern is predicted in the southern hemisphere. Here, we leverage the global reach of community (citizen) science, genetics, and oceanographic modeling, to examine this enduring hypothesis. Our results are consistent with predicted patterns. Proportionally more left-handed sailors washed ashore in the Northern Hemisphere and right-handed sailors in the Southern Hemisphere. When sampling through the central part of the North Pacific Subtropical Gyre, we found almost exclusively right-handed sailors, whereas left-handed sailors occurred on the edge of the gyre toward the coast. These observations are concordant with calculated mean streamlines that would distribute left- and right-handed sailors in different patterns. Some authors suggest these handedness types are different species, consistent with their broad differences in distribution. However, we found that both left- and right-handed sailors in the western North Atlantic form a single population, with no detectable genomic differentiation or evolutionary structure in a mitochondrial phylogeny. We next examined the drivers of this differential distribution. At a regional scale, the mixed population off the western coast of Portugal experienced episodic strandings of left- and right-handed sailors in proportions correlating with observed wind and modeled sailing vectors, further supporting wind sorting of sail types as the primary cause of differential distributions. Modeling suggests that global dispersal is dependent on mirror asymmetry. Left-handed sailors are more likely to cross the equator from north-to-south, while right handed sailors are more likely to cross from south-to-north. Combined, our data provides evidence that mirror asymmetry is an important factor in a species global distribution.
