## Supplementary material for "Global distribution patterns of an ocean-surface dwelling animal are associated with organismal mirror asymmetry": Supp File B: gyre images and count files: vortex-sea-hand-combined.csv

sample	left	right	unknown	propL	lat	long
S009	0	1	0	0	29.03	-159.21
S010	0	2	0	0	29.98	-159.24
S011	0	1	0	0	30.93	-159.30
S013	0	1	0	0	32.68	-159.81
S015	0	8	7	0	34.47	-160.01
S016	0	3	5	0	34.29	-156.37
S017	0	11	4	0	34.72	-155.15
S019	0	7	0	0	34.13	-152.72
S021	0	11	5	0	34.62	-151.36
S022	0	4	0	0	34.75	-150.51
S029	0	1	0	0	34.59	-143.59
S032	0	3	0	0	34.44	-139.11
S044	5	3	3	0.625	35.63	-131.11
S045	1	0	0	1	35.31	-130.21
S046	8	3	2	0.727272727	35.06	-129.46
S048	1	0	0	1	35.49	-126.85
S050	28	1	5	0.965517241	35.23	-124.68
SJR_019	0	28	91	0	31.4881	-144.9453333
SJR_031	0	4	1	0	33.81736667	-144.7732667
SJR_034	0	2	1	0	32.83845	-145.4127
SJR_037	0	7	2	0	31.90256667	-144.8971167
SJR_038	0	7	2	0	32.55833333	-143.4437
TLS_112	0	2	6	0	29.3887	-144.2337167
TLS_135	0	3	2	0	32.1803	-144.2776167
TLS_138	0	17	0	0	32.5553167	-143.44035
VS_03	0	2	1	0	31.9825	-142.6714667
VS_09	0	1	1	0	33.9018	-145.5765
